# MARSY: A multitask deep learning framework for prediction of drug combination synergy scores

**DOI:** 10.1101/2022.06.07.495155

**Authors:** Mohamed Reda El Khili, Safyan Aman Memon, Amin Emad

## Abstract

**Motivation:** Combination therapies have emerged as a treatment strategy for cancers to reduce the probability of drug resistance and to improve outcome. Large databases curating the results of many drug screening studies on preclinical cancer cell lines have been developed, capturing the synergistic and antagonistic effects of combination of drugs in different cell lines. However, due to the high cost of drug screening experiments and the sheer size of possible drug combinations, these databases are quite sparse. This necessitates the development of transductive computational models to accurately impute these missing values.

**Results:** Here, we developed MARSY, a deep learning multi-task model that incorporates information on gene expression profile of cancer cell lines, as well as the differential expression signature induced by each drug to predict drug-pair synergy scores. By utilizing two encoders to capture the interplay between the drug-pairs, as well as the drug-pairs and cell lines, and by adding auxiliary tasks in the predictor, MARSY learns latent embeddings that improve the prediction performance compared to state-of-the-art and traditional machine learning models. Using MARSY, we then predicted the synergy scores of 133,722 new drug-pair cell line combinations, which we have made available to the community as part of this study. Moreover, we validated various insights obtained from these novel predictions using independent studies, confirming the ability of MARSY in making accurate novel predictions.

**Availability and Implementation:** An implementation of the algorithms in Python and cleaned input datasets are provided in https://github.com/Emad-COMBINE-lab/MARSY.

**Supplementary Information:** Online-only supplementary data is available at the journal’s website.
