## Supplementary material for "MARSY: A multitask deep learning framework for prediction of drug combination synergy scores": Table S1

### Sheet: Caption
Supplementary Table S1
Each tab contains the AUROC of different models. A threshold t is used to convert continuous-valued synergy scores into binary class labels.
Synergy scores larger than +t are considered to reflect synergistic drugs, while scores smaller than -t are considered to reflect antagonistic drugs.
Values between -t and t are discarded and are not included in the AUROC calculation.

### Sheet: AUROC_TripleOut
Synergy Score	Model	5-fold CV - Triple Out						Synergy Score	Model	5-fold CV - Triple Out
		AUROC								AUROC
		t = 0	t = ±1	t = ±5	t = ±10	t = ±20				t = 0	t = ±1	t = ±5	t = ±10	t = ±20
ZIP	MARSY	0.87±0.003	0.876±0.003	0.909±0.001	0.946±0.004	0.942±0.022		S_mean	MARSY	0.878 ±0.004	0.873±0.004	0.888±0.009	0.931±0.009	0.96±0.011
	MatchMaker	0.842±0.003	0.853±0.004	0.891±0.004	0.933±0.006	0.93±0.031			MatchMaker	0.863±0.004	0.858±0.002	0.877±0.003	0.924±0.007	0.958±0.014
	Deep Synergy	0.823±0.002	0.832±0.003	0.881±0.002	0.935±0.007	0.951±0.028			Deep Synergy	0.855±0.003	0.853±0.002	0.878±0.005	0.932±0.009	0.966±0.011
	MLP	0.809±0.003	0.817±0.002	0.859±0.003	0.911±0.007	0.929±0.037			MLP	0.841±0.005	0.836±0.005	0.851±0.006	0.897±0.011	0.939±0.009
	XGBoost (TreeCombo)	0.844±0.004	0.847±0.005	0.878±0.003	0.925±0.005	0.928±0.033			XGBoost (TreeCombo)	0.861±0.004	0.855±0.003	0.867±0.007	0.918±0.009	0.956±0.009
	SVM	0.829±0.002	0.833±0.004	0.85±0.003	0.885±0.002	0.917±0.033			SVM	0.835±0.004	0.824±0.003	0.815±0.006	0.861±0.009	0.916±0.013
	Random Forest	0.693±0.003	0.68±0.003	0.644±0.003	0.631±0.009	0.789±0.038			Random Forest	0.75±0.007	0.73±0.007	0.691±0.007	0.717±0.01	0.767±0.01
	Elastic Net	0.661±0.005	0.648±0.005	0.6±0.006	0.555±0.004	0.711±0.066			Elastic Net	0.73±0.008	0.709±0.01	0.653±0.008	0.671±0.012	0.719±0.015
	Lasso	0.661±0.005	0.647±0.005	0.598±0.007	0.552±0.004	0.705±0.064			Lasso	0.73±0.008	0.709±0.01	0.653±0.008	0.671±0.012	0.718±0.015

### Sheet: AUROC_PairOut
Synergy Score	Model	5-fold CV - Pair Out						Synergy Score	Model	5-fold CV - Pair Out
		AUROC								AUROOC
		t = 0	t = ±1	t = ±5	t = ±10	t = ±20				t = 0	t = ±1	t = ±5	t = ±10	t = ±20
ZIP	MARSY	0.855±0.003	0.862±0.003	0.892±0.009	0.932±0.013	0.930±0.026		S_mean	MARSY	0.861±0.005	0.855±0.005	0.871±0.011	0.919±0.012	0.952±0.013
	MatchMaker	0.836±0.005	0.842±0.005	0.879±0.01	0.927±0.017	0.932±0.023			MatchMaker	0.852±0.003	0.846±0.004	0.865±0.012	0.916±0.012	0.954±0.011
	Deep Synergy	0.811±0.004	0.819±0.003	0.866±0.01	0.925±0.016	0.934±0.021			Deep Synergy	0.836±0.005	0.833±0.005	0.865±0.01	0.921±0.012	0.955±0.013
	MLP	0.794±0.015	0.8±0.012	0.842±0.007	0.899±0.012	0.928±0.022			MLP	0.827±0.008	0.821±0.007	0.837±0.008	0.889±0.01	0.934±0.011
	XGBoost (TreeCombo)	0.819±0.004	0.822±0.005	0.854±0.01	0.91±0.018	0.914±0.021			XGBoost (TreeCombo)	0.839±0.008	0.833±0.008	0.852±0.013	0.907±0.014	0.949±0.014
	SVM	0.807±0.003	0.809±0.003	0.827±0.012	0.87±0.022	0.899±0.03			SVM	0.821±0.008	0.809±0.008	0.807±0.016	0.853±0.018	0.907±0.015
	Random Forest	0.689±0.006	0.676±0.005	0.64±0.01	0.635±0.033	0.773±0.047			Random Forest	0.747±0.013	0.727±0.011	0.689±0.014	0.715±0.014	0.767±0.012
	Elastic Net	0.656±0.011	0.643±0.01	0.594±0.013	0.548±0.032	0.691±0.061			Elastic Net	0.728±0.011	0.706±0.01	0.651±0.017	0.669±0.025	0.715±0.026
	Lasso	0.656±0.011	0.642±0.01	0.593±0.013	0.546±0.031	0.689±0.058			Lasso	0.728±0.011	0.706±0.01	0.651±0.017	0.668±0.025	0.714±0.025
