## Supplementary material for "MARSY: A multitask deep learning framework for prediction of drug combination synergy scores": Table S2

### Sheet: Multitask Analysis
Leave Triple Out						Leave Triple Out
Score	Model	Spearman	Pearson	RMSE		Score	Model	Spearman	Pearson	RMSE
ZIP	MARSY	0.0612245	0.025463	-0.0820065		Smean	MARSY	0.0232558	0.0212766	-0.0572036
	MatchMaker	0.0408719	0.0115207	-0.0352003			MatchMaker	0.019975	0.0131579	-0.028368
	DeepSynergy	0.0238095	0.0114548	-0.0458188			DeepSynergy	0.0124069	0.0106383	-0.0255531
	MLP	0.0533333	0.0238095	-0.0601778			MLP	0.0153649	0.0183599	-0.0378757
Leave Pair Out						Leave Pair Out
Score	Model	Spearman	Pearson	RMSE		Score	Model	Spearman	Pearson	RMSE
ZIP	MARSY	0.0504909	0.013905	-0.0417875		Smean	MARSY	0.0188917	0.0169287	-0.0363868
	MatchMaker	0.031768	0.0115875	-0.0326663			MatchMaker	0.0215736	0.0145631	-0.0254095
	DeepSynergy	0.0310192	0.0139535	-0.0452723			DeepSynergy	0.0195822	0.0173053	-0.027302
	MLP	0.0638629	0.0316302	-0.0728933			MLP	0.0282258	0.0757979	-0.122162
Description:	These results show the percentage of change in the performance metric when a single-task predictor (to predict synergy score) is replaced with a multi-task predictor (to predict synergy score and singnle drug responses).
