## Supplementary material for "MARSY: A multitask deep learning framework for prediction of drug combination synergy scores": Table S7

### Sheet: Caption
Supplementary Table S5. The results evaluate the difference between ZIP scores of breast cancer CCLs vs. other CCLs in our dataset.
Only drug pairs that did not show an antagonistic effect on any of the breast cancer CCLs are included in the analysis.
p-values are obtained based on a 1-sided Mann Whitney U test.

### Sheet: BreastvsOthers
Drug 1	Drug 2	Tissue	Minimum ZIP in Breast CCLs	Mean ZIP in Breast CCLs	Mean ZIP in non-breast CCLs	Difference Mean	p-value (1-sided MWU)	FDR
paclitaxel	ruxolitinib	breast	3.57267	10.4136	4.89884	5.51472	5.72838e-05	0.00776195
vemurafenib	dovitinib	breast	3.86778	10.7275	6.40458	4.32287	0.000284939	0.0128698
vemurafenib	midostaurin	breast	0.42749	6.45199	2.22936	4.22263	8.97877e-05	0.00811082
mitotane	teniposide	breast	0.32372	3.78711	-0.132618	3.91973	0.000145219	0.0098386
cyclophosphamide	teniposide	breast	1.974	5.80085	2.48945	3.3114	0.000930446	0.0290917
paclitaxel	axitinib	breast	1.92599	8.75596	5.5673	3.18866	0.0156134	0.128219
nilotinib	midostaurin	breast	1.86391	6.70108	3.53917	3.16191	0.00086266	0.0290917
axitinib	dovitinib	breast	0.105909	6.38862	3.25477	3.13386	0.00222479	0.0463783
methoxsalen	teniposide	breast	0.0852351	4.33852	1.29413	3.04438	0.00358828	0.0607765
mitoxantrone	ruxolitinib	breast	2.7653	8.24848	5.52434	2.72414	0.0147613	0.128219
methotrexate	vx-702	breast	1.11432	4.48167	1.83412	2.64755	0.000241429	0.0128698
mitoxantrone	amifostine	breast	1.73362	4.9648	2.3322	2.6326	3.34748e-06	0.000907167
paclitaxel	nilotinib	breast	0.479794	10.9103	8.35216	2.55818	0.0151822	0.128219
vemurafenib	vx-702	breast	1.2825	6.68033	4.12535	2.55498	0.00335602	0.060632
paclitaxel	celecoxib	breast	4.42568	12.5472	9.99789	2.54931	0.035221	0.207498
vemurafenib	ruxolitinib	breast	0.0102958	3.39206	0.892807	2.49925	0.000966144	0.0290917
nilotinib	dorsomorphin	breast	1.54526	4.60366	2.16981	2.43385	0.00108092	0.0292929
paclitaxel	vemurafenib	breast	4.01101	9.24201	6.89857	2.34344	0.0295811	0.186429
fulvestrant	dovitinib	breast	1.26173	9.7048	7.37756	2.32724	0.0234512	0.167244
mitoxantrone	mitotane	breast	2.2385	5.90739	3.77897	2.12843	0.00548248	0.0742876
altretamine	dovitinib	breast	0.441219	8.18986	6.32446	1.8654	0.0288402	0.186088
sunitinib	vx-702	breast	0.475394	4.48354	2.66962	1.81391	0.00186546	0.0421283
vemurafenib	enmd-2076	breast	0.394166	4.20677	2.42166	1.78511	0.00727037	0.0846622
sorafenib	paclitaxel	breast	5.00802	11.4626	9.73867	1.72392	0.191083	0.497917
celecoxib	dovitinib	breast	2.00499	6.58979	4.92861	1.66118	0.0124409	0.112383
vemurafenib	pazopanib	breast	0.639587	5.52274	3.96551	1.55723	0.00409654	0.0616757
abiraterone	dovitinib	breast	0.992689	6.21337	4.65819	1.55518	0.0228414	0.167244
mitotane	dovitinib	breast	3.02498	9.17759	7.63809	1.5395	0.0281148	0.185832
ruxolitinib	vincristine	breast	1.2799	9.1924	7.67989	1.51252	0.00704908	0.0846622
nilotinib	sunitinib	breast	0.685015	3.30484	1.82283	1.48201	0.0174447	0.139044
vemurafenib	ku-0063794	breast	0.675669	5.36725	3.9045	1.46274	0.0104433	0.108851
paclitaxel	abiraterone	breast	4.52553	10.9519	9.55516	1.39678	0.049145	0.246635
nilotinib	imatinib	breast	0.568995	4.9172	3.58629	1.33091	0.00749776	0.0846622
mitoxantrone	axitinib	breast	1.98405	7.48594	6.17795	1.30798	0.138865	0.418137
cyclophosphamide	dovitinib	breast	3.147	7.67712	6.42082	1.25631	0.0216617	0.163064
mitoxantrone	imatinib	breast	0.107969	8.74467	7.55697	1.18771	0.131606	0.418137
mitoxantrone	altretamine	breast	0.202022	4.78133	3.65419	1.12714	0.101209	0.351638
vemurafenib	vatalanib	breast	1.70864	5.16268	4.03659	1.12609	0.00531021	0.0742876
methotrexate	vatalanib	breast	1.17311	4.82072	3.76454	1.05618	0.00847117	0.0918275
axitinib	vatalanib	breast	0.178999	4.60225	3.54978	1.05247	0.0845837	0.32746
altretamine	vatalanib	breast	1.79223	6.59236	5.54534	1.04702	0.0778891	0.315044
imatinib	altretamine	breast	0.43346	3.55856	2.55819	1.00037	0.101209	0.351638
sorafenib	mitotane	breast	1.68529	7.77194	6.82129	0.950646	0.222855	0.529769
allopurinol	vatalanib	breast	1.91661	6.92083	5.98221	0.93862	0.111417	0.36822
dovitinib	enzastaurin	breast	0.571776	6.7007	5.77571	0.924991	0.0407313	0.228966
amifostine	vatalanib	breast	0.850432	5.05146	4.13144	0.920025	0.0189358	0.146617
paclitaxel	dovitinib	breast	0.858962	7.51266	6.64847	0.864194	0.0657164	0.30185
sunitinib	vemurafenib	breast	1.67789	3.82807	2.96985	0.858218	0.00161692	0.0398349
celecoxib	vatalanib	breast	0.932059	6.6158	5.81985	0.795948	0.107249	0.363306
paclitaxel	pazopanib	breast	0.772325	5.37556	4.69563	0.679936	0.0327042	0.196952
amifostine	dovitinib	breast	1.17703	5.55596	4.91001	0.645949	0.0274047	0.185667
ruxolitinib	vatalanib	breast	0.847525	5.34306	4.74242	0.600639	0.0303377	0.186852
amifostine	ku-0063794	breast	0.450235	4.51283	3.91742	0.595418	0.00602945	0.0778087
thalidomide	dovitinib	breast	1.15446	5.64385	5.06242	0.581428	0.143853	0.42374
imatinib	dovitinib	breast	1.74638	8.27721	7.70846	0.568751	0.136415	0.418137
nilotinib	vemurafenib	breast	0.119691	5.04478	4.49571	0.549072	0.0427165	0.228966
sunitinib	vatalanib	breast	0.913018	4.70851	4.16165	0.546859	0.0526373	0.259359
mitoxantrone	enzastaurin	breast	0.355899	3.8717	3.32891	0.54279	0.379746	0.672622
mitotane	altretamine	breast	0.350546	2.80613	2.30904	0.497087	0.0731379	0.311426
nilotinib	vatalanib	breast	1.95293	6.69052	6.20971	0.480809	0.0124409	0.112383
cyclophosphamide	enmd-2076	breast	0.574476	4.25486	3.77541	0.479444	0.0746963	0.311426
thalidomide	mitotane	breast	0.155294	1.49203	1.03372	0.458315	0.0124409	0.112383
dasatinib	nilotinib	breast	0.0103038	3.87879	3.42655	0.452247	0.0447792	0.228966
methotrexate	indole-3-carbinol	breast	0.691037	4.0474	3.60535	0.442045	0.0240747	0.167288
ifosfamide	ku-0063794	breast	0.221177	3.68346	3.24358	0.439879	0.0417144	0.228966
vemurafenib	lfm-a13	breast	0.0253062	3.08664	2.67165	0.414986	0.133996	0.418137
gefitinib	vincristine	breast	1.07319	10.1431	9.73123	0.411888	0.0863229	0.329486
axitinib	vincristine	breast	1.27265	8.2269	7.82715	0.399746	0.124613	0.402026
mitoxantrone	vemurafenib	breast	1.95631	5.77478	5.37817	0.39661	0.264676	0.587928
sorafenib	amifostine	breast	0.323094	2.55455	2.16235	0.3922	0.191083	0.497917
mitoxantrone	vatalanib	breast	3.36647	7.21878	6.8597	0.359082	0.375515	0.672622
dovitinib	plx-4720	breast	1.1719	8.73718	8.39869	0.338496	0.330063	0.629908
ifosfamide	vatalanib	breast	0.886756	4.31982	3.98889	0.330929	0.101209	0.351638
mitotane	vatalanib	breast	1.31648	6.31989	5.99448	0.325407	0.162253	0.462848
letrozole	dovitinib	breast	2.84943	7.715	7.39059	0.324408	0.159534	0.459934
mitoxantrone	dovitinib	breast	2.75959	6.21588	5.93235	0.283534	0.188066	0.497917
paclitaxel	vatalanib	breast	3.80277	11.1087	10.8473	0.261477	0.261045	0.584654
methoxsalen	vatalanib	breast	0.700069	5.26503	5.03879	0.226243	0.0992525	0.351638
imatinib	enzastaurin	breast	0.886126	4.97678	4.75676	0.220019	0.143853	0.42374
vemurafenib	palbociclib	breast	2.1433	9.072	8.87748	0.19452	0.0716044	0.311426
lapatinib	mitoxantrone	breast	1.20425	6.55776	6.39169	0.16607	0.418413	0.722229
imiquimod	dovitinib	breast	1.73947	6.33101	6.17699	0.15402	0.0746963	0.311426
altretamine	pazopanib	breast	0.966496	3.99789	3.88035	0.117536	0.0686117	0.304816
sorafenib	celecoxib	breast	0.251731	2.57716	2.48186	0.0952969	0.203444	0.520125
dovitinib	vatalanib	breast	2.53454	8.05937	7.97877	0.0805935	0.0992525	0.351638
mitoxantrone	veliparib	breast	3.69965	7.59522	7.53838	0.0568333	0.497779	0.814981
methoxsalen	dovitinib	breast	1.83392	6.83533	6.78549	0.0498329	0.290794	0.610893
bi-78d3	vatalanib	breast	0.466409	4.4759	4.44291	0.0329946	0.00313736	0.060632
mitoxantrone	bi-78d3	breast	0.406804	2.76817	2.75516	0.0130156	0.113544	0.370728
fulvestrant	vatalanib	breast	2.37614	8.90183	8.89605	0.00577214	0.418413	0.722229
veliparib	sns-314	breast	0.0535545	3.54466	3.5469	-0.00224337	0.0538443	0.260568
nilotinib	bms-536924	breast	0.54271	4.75265	4.79924	-0.0465902	0.0447792	0.228966
axitinib	veliparib	breast	0.644425	5.62455	5.68334	-0.0587992	0.0880887	0.331556
dasatinib	imatinib	breast	0.20893	4.94741	5.03495	-0.0875379	0.0602108	0.28133
imatinib	vatalanib	breast	1.91326	5.35913	5.46815	-0.109023	0.250306	0.573299
plx-4720	vx-702	breast	0.264568	5.8223	5.93592	-0.113626	0.0811843	0.318854
pf-562271	vatalanib	breast	1.6372	6.76677	6.95691	-0.190141	0.338166	0.636409
enzastaurin	vatalanib	breast	0.658127	6.2961	6.49308	-0.19698	0.185078	0.497917
dovitinib	pazopanib	breast	2.66672	7.38282	7.63842	-0.255605	0.0575968	0.273838
ifosfamide	dovitinib	breast	1.49187	4.75556	5.02872	-0.273155	0.25386	0.573299
vemurafenib	vincristine	breast	4.51533	10.2641	10.5594	-0.295302	0.105208	0.360902
cyclophosphamide	vatalanib	breast	0.247387	4.54937	4.86201	-0.312644	0.314097	0.621316
imatinib	lfm-a13	breast	0.774769	4.73677	5.08242	-0.345657	0.191083	0.497917
dovitinib	bms-536924	breast	3.05736	7.53429	7.8948	-0.360515	0.21302	0.524804
pazopanib	vatalanib	breast	0.356065	3.15603	3.5357	-0.37967	0.179193	0.490518
cyclophosphamide	bms-536924	breast	0.538219	3.72686	4.15918	-0.432322	0.229552	0.536282
mitoxantrone	lfm-a13	breast	1.05601	3.3501	3.81632	-0.466221	0.379746	0.672622
amifostine	pazopanib	breast	0.531951	2.47952	3.01827	-0.538749	0.07628	0.31321
thalidomide	vatalanib	breast	0.402112	3.24603	3.81492	-0.568889	0.371299	0.672622
nilotinib	vx-702	breast	0.19794	5.12562	5.71389	-0.588276	0.00409654	0.0616757
cyclophosphamide	ku-0063794	breast	0.201802	4.0553	4.66522	-0.609921	0.379746	0.672622
mitotane	bi-78d3	breast	0.688248	3.96148	4.58619	-0.624709	0.0447792	0.228966
letrozole	vatalanib	breast	2.49444	8.03755	8.68643	-0.648878	0.318057	0.624591
mitoxantrone	abiraterone	breast	3.19044	7.91162	8.577	-0.665375	0.823705	0.999996
vemurafenib	veliparib	breast	0.938925	4.50882	5.20908	-0.700256	0.109319	0.365745
ifosfamide	pf-562271	breast	0.0242703	3.27409	3.9871	-0.713007	0.488898	0.807874
mitoxantrone	pazopanib	breast	0.758376	4.08314	4.79954	-0.716396	0.834999	0.999996
dovitinib	indole-3-carbinol	breast	0.398813	4.69292	5.42528	-0.732357	0.28699	0.610893
amifostine	pf-562271	breast	0.660655	3.49534	4.25968	-0.76434	0.16778	0.468746
sunitinib	veliparib	breast	1.25967	5.00499	5.7699	-0.764914	0.0124409	0.112383
raloxifene	veliparib	breast	0.584364	5.42757	6.19919	-0.771613	0.25386	0.573299
pioglitazone	veliparib	breast	0.724545	4.41467	5.20519	-0.79052	0.209799	0.521611
methoxsalen	bi-78d3	breast	0.0959094	2.68701	3.47999	-0.792988	0.0427165	0.228966
imiquimod	vatalanib	breast	0.0959594	3.22479	4.03176	-0.806968	0.330063	0.629908
celecoxib	pf-562271	breast	0.683843	6.18408	6.9953	-0.81122	0.649539	0.929312
imatinib	bms-536924	breast	0.281431	4.83286	5.71128	-0.87842	0.56412	0.863709
celecoxib	vincristine	breast	8.51151	17.587	18.4761	-0.889027	0.302345	0.618035
paclitaxel	veliparib	breast	2.85129	10.2053	11.1124	-0.907176	0.136415	0.418137
paclitaxel	bms-536924	breast	1.97651	6.38816	7.31082	-0.922664	0.146391	0.426581
anastrozole	vatalanib	breast	0.375875	4.3564	5.30575	-0.949352	0.502221	0.814981
vemurafenib	pf-562271	breast	1.32261	5.21571	6.16903	-0.953316	0.302345	0.618035
etoposide	indole-3-carbinol	breast	0.443439	4.25709	5.22375	-0.966662	0.310158	0.618035
axitinib	nilutamide	breast	0.377752	3.82393	4.80455	-0.980621	0.239807	0.55545
mitotane	pazopanib	breast	2.01076	5.00424	5.99507	-0.990831	0.537695	0.849207
vemurafenib	tipifarnib	breast	0.357893	6.00746	7.00639	-0.998933	0.449064	0.751213
tipifarnib	midostaurin	breast	1.0968	5.82819	6.89482	-1.06663	0.20031	0.516989
allopurinol	indole-3-carbinol	breast	0.123819	5.08219	6.16032	-1.07813	0.294621	0.614172
mitoxantrone	indole-3-carbinol	breast	2.35969	5.42861	6.51228	-1.08366	0.892751	0.999996
mitotane	pf-562271	breast	1.19032	4.8097	5.9435	-1.1338	0.69376	0.940045
axitinib	tipifarnib	breast	0.691483	3.95158	5.08632	-1.13474	0.310158	0.618035
letrozole	bms-536924	breast	0.0711721	4.00762	5.14442	-1.13681	0.362915	0.669047
cyclophosphamide	pazopanib	breast	1.72128	4.26022	5.40386	-1.14364	0.30624	0.618035
dovitinib	lfm-a13	breast	0.696526	6.022	7.17152	-1.14952	0.603192	0.893251
mitoxantrone	gefitinib	breast	2.28608	7.97746	9.13064	-1.15318	0.866004	0.999996
sorafenib	dovitinib	breast	0.579807	6.82032	7.98582	-1.1655	0.322039	0.62786
methoxsalen	pazopanib	breast	0.301893	3.24794	4.47135	-1.22341	0.577234	0.864256
veliparib	vatalanib	breast	1.14209	4.62696	5.89318	-1.26622	0.229552	0.536282
paclitaxel	lfm-a13	breast	0.908271	4.98264	6.25381	-1.27117	0.0917009	0.340424
dasatinib	vatalanib	breast	1.24604	5.54165	6.86842	-1.32677	0.537695	0.849207
exemestane	veliparib	breast	0.251173	2.80477	4.1456	-1.34083	0.773811	0.997653
allopurinol	veliparib	breast	0.684261	5.20555	6.58107	-1.37552	0.310158	0.618035
altretamine	indole-3-carbinol	breast	1.40529	5.88916	7.27446	-1.3853	0.272015	0.589728
paclitaxel	indole-3-carbinol	breast	1.25426	6.70724	8.09382	-1.38658	0.342246	0.639645
nilotinib	pazopanib	breast	0.63528	3.98115	5.37193	-1.39078	0.209799	0.521611
thalidomide	pazopanib	breast	0.526406	2.44521	3.87753	-1.43232	0.74614	0.976764
indole-3-carbinol	enzastaurin	breast	0.554481	5.82436	7.30614	-1.48178	0.173427	0.479578
abiraterone	vincristine	breast	6.31873	11.2584	12.7418	-1.48342	0.484459	0.805451
ifosfamide	pazopanib	breast	1.19907	2.99186	4.47871	-1.48685	0.796556	0.999383
imatinib	pf-562271	breast	1.05702	6.46905	7.96264	-1.4936	0.894792	0.999996
mitoxantrone	tipifarnib	breast	3.18738	5.70595	7.20401	-1.49806	0.983945	0.999996
docetaxel	nilotinib	breast	1.7299	11.145	12.6796	-1.53466	0.4315	0.73545
methoxsalen	vincristine	breast	0.430314	7.84015	9.41557	-1.57543	0.219548	0.526527
sunitinib	indole-3-carbinol	breast	0.979444	5.67082	7.27574	-1.60492	0.528843	0.848027
veliparib	vx-702	breast	1.90397	9.13013	10.77	-1.63991	0.0811843	0.318854
imatinib	veliparib	breast	2.54571	6.96408	8.63267	-1.6686	0.326041	0.629908
dorsomorphin	nilutamide	breast	0.595567	3.57413	5.27484	-1.70071	0.870755	0.999996
letrozole	pazopanib	breast	1.06145	3.78125	5.4986	-1.71734	0.577234	0.864256
veliparib	dorsomorphin	breast	0.11733	3.80617	5.52734	-1.72118	0.28321	0.609126
vemurafenib	indole-3-carbinol	breast	1.61874	5.50847	7.34069	-1.83222	0.206607	0.521611
docetaxel	ruxolitinib	breast	2.96121	7.42296	9.2555	-1.83254	0.61175	0.896131
dovitinib	veliparib	breast	6.53913	13.3255	15.1868	-1.86128	0.272015	0.589728
pazopanib	bms-536924	breast	0.195903	4.67716	6.55016	-1.873	0.641254	0.92436
dovitinib	nilutamide	breast	0.117347	4.71004	6.59517	-1.88513	0.61175	0.896131
axitinib	palbociclib	breast	0.306021	4.32122	6.21864	-1.89741	0.138865	0.418137
tipifarnib	lestaurtinib	breast	0.580346	3.83387	5.77674	-1.94287	0.780452	0.997653
ku-0063794	veliparib	breast	1.67782	8.80745	10.7792	-1.97177	0.4315	0.73545
nilotinib	veliparib	breast	2.55808	7.76279	9.75232	-1.98954	0.067152	0.303303
vemurafenib	nilutamide	breast	0.92164	5.20373	7.2264	-2.02267	0.550936	0.853163
indole-3-carbinol	ku-0063794	breast	0.151664	3.73489	5.75797	-2.02308	0.502221	0.814981
docetaxel	abiraterone	breast	3.09475	10.7787	12.8554	-2.07661	0.858656	0.999996
mitotane	veliparib	breast	2.60808	6.62487	8.71369	-2.08882	0.817879	0.999996
indole-3-carbinol	vatalanib	breast	2.36307	5.74294	7.91733	-2.17439	0.56412	0.863709
altretamine	nilutamide	breast	0.896725	6.22411	8.40919	-2.18509	0.701528	0.945842
plx-4720	vincristine	breast	0.17922	6.08264	8.27666	-2.19403	0.843154	0.999996
mitotane	indole-3-carbinol	breast	1.30278	5.6357	7.8516	-2.2159	0.5685	0.864256
amifostine	indole-3-carbinol	breast	0.56733	2.75384	4.9716	-2.21776	0.542114	0.849207
nilotinib	vincristine	breast	7.3152	14.6435	16.886	-2.24254	0.165001	0.465785
imatinib	palbociclib	breast	1.03868	6.84219	9.09292	-2.25073	0.444663	0.751213
veliparib	bms-536924	breast	0.425797	3.87399	6.13878	-2.26479	0.354595	0.658187
lapatinib	paclitaxel	breast	3.48406	8.75734	11.026	-2.26868	0.661834	0.929312
pf-562271	veliparib	breast	2.03231	8.15916	10.4436	-2.2844	0.83222	0.999996
cyclophosphamide	indole-3-carbinol	breast	1.94846	5.60901	7.93854	-2.32954	0.641254	0.92436
nilutamide	vatalanib	breast	2.285	6.31399	8.68934	-2.37535	0.888583	0.999996
amifostine	vincristine	breast	0.278406	7.13131	9.53482	-2.40351	0.338166	0.636409
mitotane	vincristine	breast	4.72773	12.0227	14.5035	-2.48089	0.673959	0.931852
pazopanib	enzastaurin	breast	0.509899	4.99328	7.492	-2.49872	0.268333	0.589728
cyclophosphamide	vincristine	breast	3.70259	10.789	13.2987	-2.50974	0.661834	0.929312
thalidomide	nilutamide	breast	0.916026	3.10843	5.65065	-2.54222	0.886456	0.999996
thalidomide	veliparib	breast	0.545791	4.40424	6.97406	-2.56982	0.870755	0.999996
fulvestrant	nilutamide	breast	1.68572	7.27083	9.84096	-2.57013	0.922111	0.999996
celecoxib	nilutamide	breast	1.13734	5.44037	8.06327	-2.6229	0.875387	0.999996
letrozole	methotrexate	breast	0.29204	7.60501	10.2335	-2.62854	0.793393	0.999383
pazopanib	vincristine	breast	1.84202	7.30402	9.97467	-2.67065	0.367099	0.672188
sunitinib	nilutamide	breast	1.19637	5.39825	8.10083	-2.70258	0.677961	0.932627
tipifarnib	vx-702	breast	0.362812	4.81699	7.54927	-2.73228	0.396808	0.693774
dovitinib	tipifarnib	breast	3.51968	8.05449	10.7981	-2.74365	0.749694	0.976764
dovitinib	vincristine	breast	4.42409	10.6155	13.4105	-2.79493	0.542114	0.849207
methoxsalen	nilutamide	breast	0.836352	3.91613	6.71766	-2.80154	0.984387	0.999996
imatinib	vincristine	breast	8.88147	15.9488	18.9202	-2.97143	0.603192	0.893251
imatinib	indole-3-carbinol	breast	1.55541	4.91348	7.9128	-2.99933	0.735324	0.976764
celecoxib	indole-3-carbinol	breast	2.18397	5.57512	8.58352	-3.0084	0.519977	0.838773
nilotinib	palbociclib	breast	1.78629	6.08913	9.11772	-3.02859	0.21627	0.526527
docetaxel	imatinib	breast	0.881579	12.0438	15.0749	-3.03109	0.78698	0.999383
sorafenib	veliparib	breast	0.60383	3.61406	6.67241	-3.05835	0.290794	0.610893
sunitinib	tipifarnib	breast	2.54516	6.36969	9.44687	-3.07718	0.673959	0.931852
bi-78d3	nilutamide	breast	0.270788	4.56517	7.68571	-3.12053	0.749694	0.976764
abiraterone	palbociclib	breast	0.146994	5.48593	8.63443	-3.1485	0.83222	0.999996
cyclophosphamide	palbociclib	breast	0.827681	6.03611	9.198	-3.16189	0.673959	0.931852
mitotane	nilutamide	breast	1.27144	4.22365	7.39546	-3.17181	0.996036	0.999996
anastrozole	vincristine	breast	1.56162	7.69561	10.8836	-3.18798	0.661834	0.929312
letrozole	indole-3-carbinol	breast	2.9994	7.87692	11.0819	-3.20503	0.724278	0.97168
docetaxel	vatalanib	breast	0.0854961	8.16145	11.3737	-3.21224	0.811934	0.999996
ruxolitinib	nilutamide	breast	0.253955	5.16542	8.39304	-3.22762	0.550936	0.853163
indole-3-carbinol	vx-702	breast	1.96332	7.10221	10.4138	-3.31164	0.577234	0.864256
letrozole	vincristine	breast	1.5655	9.0607	12.3771	-3.31638	0.689842	0.939434
embelin	vincristine	breast	2.65687	10.3969	13.742	-3.34505	0.392523	0.690738
anastrozole	indole-3-carbinol	breast	0.734412	4.10713	7.56688	-3.45975	0.749694	0.976764
thalidomide	vincristine	breast	2.9203	9.48411	13.0361	-3.55198	0.814922	0.999996
imiquimod	vincristine	breast	3.03847	8.19745	11.7734	-3.576	0.811934	0.999996
veliparib	palbociclib	breast	5.74218	11.2213	14.9881	-3.76679	0.219548	0.526527
imatinib	nilutamide	breast	2.63606	6.56752	10.4266	-3.85908	0.97116	0.999996
imatinib	tipifarnib	breast	0.14709	4.34679	8.26244	-3.91565	0.972595	0.999996
dasatinib	palbociclib	breast	0.293328	4.81863	8.80653	-3.9879	0.929904	0.999996
docetaxel	pazopanib	breast	2.31971	6.00222	10.0026	-4.00035	0.906452	0.999996
nilotinib	tipifarnib	breast	2.77692	6.17941	10.344	-4.16463	0.449064	0.751213
tipifarnib	bms-536924	breast	0.127454	4.34611	8.58996	-4.24385	0.780452	0.997653
indole-3-carbinol	pf-562271	breast	1.41424	6.34779	10.6906	-4.34278	0.985649	0.999996
bms-536924	palbociclib	breast	4.51972	8.76492	13.1841	-4.4192	0.661834	0.929312
nilotinib	indole-3-carbinol	breast	2.74922	6.95798	11.4048	-4.44681	0.616009	0.897519
indole-3-carbinol	vincristine	breast	6.6759	14.1498	18.6138	-4.464	0.814922	0.999996
letrozole	nilutamide	breast	1.7934	7.5565	12.2249	-4.66839	0.987913	0.999996
dasatinib	indole-3-carbinol	breast	1.19764	5.32798	10.0081	-4.68011	0.922111	0.999996
vincristine	dorsomorphin	breast	0.99035	11.5794	16.3587	-4.77926	0.731667	0.976758
nilotinib	nilutamide	breast	1.03543	6.84639	11.6916	-4.84526	0.991269	0.999996
indole-3-carbinol	veliparib	breast	0.619157	4.3024	9.26104	-4.95864	0.937083	0.999996
pazopanib	palbociclib	breast	1.79055	6.79214	11.9935	-5.20133	0.928396	0.999996
lapatinib	docetaxel	breast	2.96316	8.80561	14.0534	-5.24778	0.823705	0.999996
pazopanib	veliparib	breast	3.78753	9.43836	14.9137	-5.47532	0.870755	0.999996
vincristine	bms-536924	breast	4.69432	12.708	18.2279	-5.51988	0.796556	0.999383
vincristine	vatalanib	breast	10.0681	21.1038	26.7893	-5.68551	0.943676	0.999996
veliparib	nilutamide	breast	2.33227	8.30546	14.0742	-5.76869	0.997531	0.999996
docetaxel	bms-536924	breast	2.04427	6.66488	12.6329	-5.96804	0.992269	0.999996
pazopanib	tipifarnib	breast	1.08383	5.33787	11.36	-6.02208	0.978338	0.999996
vincristine	erlotinib	breast	4.50858	10.7603	16.9594	-6.19919	0.685903	0.938787
sorafenib	vincristine	breast	6.49463	13.5632	19.8761	-6.31289	0.773811	0.997653
docetaxel	indole-3-carbinol	breast	2.54065	8.09072	14.4832	-6.3925	0.9987	0.999996
tipifarnib	palbociclib	breast	3.34578	10.8099	17.2823	-6.47245	0.906452	0.999996
pioglitazone	vincristine	breast	7.00349	15.2994	22.0852	-6.78582	0.898791	0.999996
vincristine	palbociclib	breast	1.61355	8.62209	15.5193	-6.89719	0.863585	0.999996
docetaxel	veliparib	breast	5.68559	11.3963	18.9169	-7.52057	0.993166	0.999996
indole-3-carbinol	tipifarnib	breast	2.11893	8.28152	15.896	-7.61451	0.99917	0.999996
docetaxel	tipifarnib	breast	1.32521	5.21984	13.0615	-7.8417	0.992029	0.999996
palbociclib	nilutamide	breast	2.28146	9.56952	17.4836	-7.91407	0.99907	0.999996
vincristine	lfm-a13	breast	5.7292	11.3317	19.2474	-7.91567	0.964779	0.999996
veliparib	vincristine	breast	6.43709	18.5464	26.6925	-8.14605	0.882116	0.999996
vincristine	nilutamide	breast	4.60853	9.98225	18.2452	-8.26296	0.998601	0.999996
tipifarnib	veliparib	breast	2.57774	11.5505	19.8484	-8.29787	0.992029	0.999996
tipifarnib	nilutamide	breast	1.94389	8.53052	17.3172	-8.78671	0.999996	0.999996
lapatinib	vincristine	breast	8.88933	22.6155	31.74	-9.12448	0.974637	0.999996
tipifarnib	vincristine	breast	4.97761	9.26586	18.8044	-9.5385	0.981573	0.999996
docetaxel	nilutamide	breast	0.68316	4.21208	14.4255	-10.2135	0.999985	0.999996

### Sheet: Tissues of CCLs
Cell Line	Tissue
SF-268	brain
SF-295	brain
SF-539	brain
SNB-75	brain
T98G	brain
BT-549	breast
HS 578T	breast
KPL1	breast
MCF7	breast
MDA-MB-231	breast
MDAMB436	breast
MDA-MB-468	breast
T-47D	breast
ZR751	breast
BT-20	breast
BT-474	breast
CAMA-1	breast
HCC1187	breast
HCC1395	breast
HCC1419	breast
HCC1500	breast
HCC1569	breast
HCC1954	breast
HCC70	breast
MDA-MB-157	breast
MDA-MB-175-VII	breast
MDA-MB-361	breast
MDA-MB-415	breast
MDA-MB-453	breast
SK-BR-3	breast
UACC-812	breast
K-562	haematopoietic_and_lymphoid
RPMI-8226	haematopoietic_and_lymphoid
HDLM-2	haematopoietic_and_lymphoid
L-1236	haematopoietic_and_lymphoid
786-0	kidney
A498	kidney
ACHN	kidney
CAKI-1	kidney
UO-31	kidney
HCT116	large_intestine
HCT-15	large_intestine
HT29	large_intestine
KM12	large_intestine
SW-620	large_intestine
A549	lung
EKVX	lung
HOP-62	lung
HOP-92	lung
NCI-H226	lung
NCI-H460	lung
NCI-H522	lung
IGROV1	ovary
OVCAR-4	ovary
OVCAR-8	ovary
SK-OV-3	ovary
DU-145	prostate
PC-3	prostate
A2058	skin
A375	skin
LOX IMVI	skin
MALME-3M	skin
RPMI7951	skin
SK-MEL-28	skin
SKMEL30	skin
SK-MEL-5	skin
UACC-257	skin
UACC62	skin
A101D	skin
COLO 792	skin
COLO 829	skin
G-361	skin
IPC-298	skin
MeWo	skin
RVH-421	skin
